# Perturbing H-NS function reveals roles in restricting virulence heterogeneity and pathogen adaptation

**DOI:** 10.64898/2026.01.01.697318

**Authors:** Leah McLelland, Dakshya Karki, Madison Spratt, Miracle Burt, Jonathan Zhao, Keara Lane

## Abstract

Bacterial pathogens must balance rapid expression of virulence genes in host niches with tight repression when not needed to avoid fitness costs and ensure survival. Integration of virulence gene regulatory networks with the conserved global repressor H-NS was critical to achieve this balance. H-NS-mediated repression of virulence genes in non-inducing environments is essential for maintaining virulence genes and has shaped pathogen evolution. However, the role of H-NS-mediated repression in virulence gene activation and pathogen evolution in virulence-inducing conditions is less clear. For instance, although virulence gene expression is often heterogeneous, whether relief of H-NS repression contributes to this heterogeneity remains unknown. Furthermore, whether H-NS repression shapes pathogen evolution in virulence-inducing environments is unclear. Here, we use a *Salmonella* strain with reduced H-NS DNA-binding affinity to investigate the role of H-NS in virulence gene expression in individual bacteria and pathogen adaptation. We find that reduced H-NS repression increases the fraction of virulence gene expressing cells without eliminating bimodality, resulting in enhanced epithelial cell infection *in vitro*. Using experimental evolution, we demonstrate that the *hns* genotype constrains adaptive mutations and that disabling virulence gene expression is a common path to improved fitness in intracellular-like environments. Our results expand the role of H-NS-mediated repression from silencing virulence genes in non-inducing conditions to regulating heterogeneity in inducing conditions and demonstrate that evolutionary conservation of H-NS constrains adaptive strategies in intracellular-like environments.
