## Supplementary material for "Perturbing H-NS function reveals roles in restricting virulence heterogeneity and pathogen adaptation": Table_S1

### Sheet: Figure_1 WT
Figure 1	Baseline changes in WT strain compared to reference strain sequence - 2 replicates gave the same results
position	mutation	annotation	gene	description
515786	(T)7→8	intergenic (+43/+6)	cof → / ← STM14_0542	putative hydrolase/putative cysteine synthase/cystathionine beta‑synthase
1115785	(T)6→7	intergenic (+55/+33)	ymbA → / ← STM14_1209	putative outer membrane protein/hypothetical protein
1290524	Δ1 bp	coding (281/300 nt)	STM14_1424 ←	prophage RecE
1328473	T→A	N625K (AAT→AAA)	STM14_1478 →	side tail fiber protein
1723496	T→C	T362A (ACG→GCG)	STM14_1964 ←	putative cytoplasmic protein
1800432	C→A	intergenic (‑53/+59)	STM14_2047 ← / ← STM14_2048	hypothetical protein/hypothetical protein
1925867	(A)5→4	intergenic (‑29/+108)	rnd ← / ← tnpA_6	ribonuclease D/transposase
1978109	G→A	G117D (GGC→GAC)	STM14_2274 →	RecE‑like protein
1978116	T→C	S119S (AGT→AGC)	STM14_2274 →	RecE‑like protein
2104877	(A)6→7	coding (264/408 nt)	STM14_2439 ←	hypothetical protein
2168202	(A)6→5	intergenic (‑42/‑196)	pduF ← / → pduA	propanediol diffusion facilitator/polyhedral body protein
2391971	T→A	S47C (AGC→TGC)	STM14_2767 ←	putative cytoplasmic protein
2391985	A→T	F42Y (TTT→TAT)	STM14_2767 ←	putative cytoplasmic protein
2392046	A→C	S22A (TCG→GCG)	STM14_2767 ←	putative cytoplasmic protein
2480438	A→G	V206A (GTG→GCG)	nuoL ←	NADH dehydrogenase subunit L
2826322	T→A	Y512N (TAT→AAT)	STM14_3224 →	exodeoxyribonuclease VIII‑like protein
2826326	T→A	L513Q (CTG→CAG)	STM14_3224 →	exodeoxyribonuclease VIII‑like protein
2917346	A→C	pseudogene (300/1542 nt)	STM14_3323 ←	similar to Escherichia coli PTS system; glucose‑specific IIBC component (AAC74185.1); disrupted by stop codon
3213731	A→C	intergenic (‑12/+564)	STM14_3662 ← / ← STM14_3663	conserved hypothetical protein/plasmid maintenance protein
3729988	(T)8→9	intergenic (+184/‑80)	yhhY → / → STM14_4272	putative acetyltransferase YhhY/putative transcriptional regulator
4316301	T→A	E219V (GAA→GTA)	cytR ←	DNA‑binding transcriptional regulator CytR
4503221	G→C	V2402V (GTG→GTC)	STM14_5121 →	putative inner membrane protein
4503258	T→C	L2415L (TTG→CTG)	STM14_5121 →	putative inner membrane protein

### Sheet: Figure_1 MUT_rep#1
Figure 1	MUT strain sequencing results replicate #1
Predicted mutations
position	mutation	annotation	gene	description
1858299	A→G	T110A (ACT→GCT)	hns →	global DNA‑binding transcriptional dual regulator H‑NS
1800432	A→C	intergenic (‑53/+59)	STM14_2047 ← / ← STM14_2048	hypothetical protein/hypothetical protein	* Note reverted to match reference strain
3213731	C→A	intergenic (‑12/+564)	STM14_3662 ← / ← STM14_3663	conserved hypothetical protein/plasmid maintenance protein	* Note reverted to match reference strain
Unassigned missing coverage evidence
start	end	size	←reads	reads→	gene	description
1306884–1312880	1326152–1325833	12954–19269	32 [29]	[29] 31	[STM14_1456]–[STM14_1475]	[STM14_1456],STM14_1457,STM14_1458,STM14_1459,STM14_1460,STM14_1461,STM14_1462,STM14_1463,STM14_1464,STM14_1465,STM14_1466,STM14_1467,STM14_1468,STM14_1469,STM14_1470,STM14_1471,STM14_1472,STM14_1473,STM14_1474,[STM14_1475]
2789778–2802239	2808269–2802250	12–18492	32 [28]	[28] 32	[STM14_3172]–[STM14_3191]	[STM14_3172],STM14_3173,STM14_3174,STM14_3175,STM14_3176,STM14_3177,STM14_3178,STM14_3179,STM14_3180,STM14_3181,STM14_3182,STM14_3183,STM14_3184,STM14_3185,STM14_3186,STM14_3187,STM14_3188,STM14_3189,STM14_3190,[STM14_3191]
Unassigned new junction evidence
position	reads (cov)	reads (cov)	score	skew	freq	annotation	gene	product
1312887 =	NA (NA)	151 (2.120)	57/278	0	NA	pseudogene (128/365 nt)	STM14_1462	DNA packaging‑like protein; disrupted by frameshift
= 1312881	NA (NA)	151 (2.120)	57/278	0	NA	pseudogene (122/365 nt)	STM14_1462	DNA packaging‑like protein; disrupted by frameshift

### Sheet: Figure_1 MUT_rep#2
Figure 1	MUT strain sequencing results replicate #2
Predicted mutations
position	mutation	annotation	gene	description
1858299	A→G	T110A (ACT→GCT)	hns →	global DNA‑binding transcriptional dual regulator H‑NS
1800432	A→C	intergenic (‑53/+59)	STM14_2047 ← / ← STM14_2048	hypothetical protein/hypothetical protein	* Note reverted to match reference strain
3213731	C→A	intergenic (‑12/+564)	STM14_3662 ← / ← STM14_3663	conserved hypothetical protein/plasmid maintenance protein	* Note reverted to match reference strain
Unassigned missing coverage evidence
start	end	size	←reads	reads→	gene	description
1306883–1325820	1326171–1325832	13–19289	41 [39]	[38] 44	[STM14_1456]–STM14_1475	[STM14_1456],STM14_1457,STM14_1458,STM14_1459,STM14_1460,STM14_1461,STM14_1462,STM14_1463,STM14_1464,STM14_1465,STM14_1466,STM14_1467,STM14_1468,STM14_1469,STM14_1470,STM14_1471,STM14_1472,STM14_1473,STM14_1474,STM14_1475
Unassigned new junction evidence
position	reads (cov)	reads (cov)	score	skew	freq	annotation	gene	product
1312887 =	NA (NA)	216 (2.540)	75/278	0	NA	pseudogene (128/365 nt)	STM14_1462	DNA packaging‑like protein; disrupted by frameshift
= 1312881	NA (NA)	216 (2.540)	75/278	0	NA	pseudogene (122/365 nt)	STM14_1462	DNA packaging‑like protein; disrupted by frameshift

### Sheet: Figure_4 WT and T110A clones
Figure 4	Summary of genetic changes in evolved clones
Predicted mutations
Clone name	Day	Position	Mutation	Annotation	Mutation type	Gene	Description
T110A clone 1	30	3085976	Δ75 bp	coding (674‑748/993 nt)	deletion	rpoS ←	RNA polymerase sigma factor RpoS
T110A clone 2	30	3086289	Δ68 bp	coding (368‑435/993 nt)	deletion	rpoS ←	RNA polymerase sigma factor RpoS
T110A clone 2	30	1276242	G→A	P441L (CCA→CTA)	missense	phoQ ←	sensor protein PhoQ
T110A clone 3	30	3068653	Δ18,383 bp		deletion	STM14_3508–nlpD	STM14_3508, pphB, STM14_3510, mutS, STM14_3512, STM14_3513, STM14_3514, STM14_3515, STM14_3516, ygbM, ygbL, ygbK, ygbJ, ygbI, STM14_3522, STM14_3523, STM14_3524, STM14_3525, rpoS, nlpD
T110A clone 3	30	1488420	(T)7→8	coding (1155/2763 nt)	frameshift ins	ssrA ←	sensor kinase
T110A clone 3	30	1571704	(C)7→8	coding (64/822 nt)	frameshift ins	STM14_1793 ←	putative protease
T110A clone 3	30	1701496	(A)7→8	coding (126/399 nt)	frameshift ins	ugtL ←	hypothetical protein
T110A clone 3	30	2094180	(C)7→8	intergenic (‑53/‑160)	non-coding	STM14_2427 ← / → STM14_2428	hypothetical protein/hypothetical protein
T110A clone 3	30	2130628	T→C	A99A (GCT→GCC)	silent	STM14_2480 →	hypothetical protein
T110A clone 3	30	2260732	C→T	T217M (ACG→ATG)	missense	yegE →	putative diguanylate cyclase/phosphodiesterase
T110A clone 3	30	3121521	(A)9→8	intergenic (+63/‑305)	non-coding	STM14_3560 → / → STM14_3561	hypothetical protein/putative fimbrial subunit
T110A clone 3	30	3530476	G→A	G388G (GGG→GGA)	silent	degQ →	serine endoprotease
T110A clone 3	30	3643324	(C)7→6	coding (296/5895 nt)	frameshift del	bigA →	putative surface‑exposed virulence protein
T110A clone 3	30	4333233	(G)7→8	coding (66/2181 nt)	frameshift ins	katG →	hydroperoxidase
T110Aclone 3	30	4753979	(G)7→8	coding (224/2598 nt)	frameshift ins	STM14_5389 ←	putative cytoplasmic protein
T110A clone 3	5	3086014	Δ1 bp	coding (710/993 nt)	frameshift del	rpoS ←	RNA polymerase sigma factor RpoS
T110A clone 4	30	3080976	Δ9,307 bp		deletion	ygbJ–truD	ygbJ, ygbI, STM14_3522, STM14_3523, STM14_3524, STM14_3525, rpoS, nlpD, STM14_3528, pcm, surE, truD
T110A clone 4	30	1276890	G→A	A225V (GCG→GTG)	missense	phoQ ←	sensor protein PhoQ
T110A clone 4	30	2417961	G→A	R58C (CGT→TGT)	missense	ompC ←	outer membrane porin protein C
T110A clone 4	5	1641701	Δ63,657 bp		deletion	STM14_1877–ydcP	STM14_1877, STM14_1878, STM14_1879, STM14_1880, STM14_1881, STM14_1882, STM14_1883, STM14_1884, hdeB, osmC, yddX, rpsV, sfcA, STM14_1890, adhP, fdnI, fdnH, fdnG, STM14_1895, yddG, STM14_1897, nmpC, STM14_1899, smvA, STM14_1901, STM14_1902, narU, STM14_1904, narZ, narY, narW, narV, yddE, nhoA, STM14_1911, STM14_1912, STM14_1913, STM14_1914, STM14_1915, ansP, STM14_1917, STM14_1918, STM14_1919, ync…
T110A clone 5	30	1640229	Δ77,091 bp		deletion	STM14_1877–STM14_1957	STM14_1877, STM14_1878, STM14_1879, STM14_1880, STM14_1881, STM14_1882, STM14_1883, STM14_1884, hdeB, osmC, yddX, rpsV, sfcA, STM14_1890, adhP, fdnI, fdnH, fdnG, STM14_1895, yddG, STM14_1897, nmpC, STM14_1899, smvA, STM14_1901, STM14_1902, narU, STM14_1904, narZ, narY, narW, narV, yddE, nhoA, STM14_1911, STM14_1912, STM14_1913, STM14_1914, STM14_1915, ansP, STM14_1917, STM14_1918, STM14_1919, ync…
T110A clone 5	30	1487862	Δ1 bp	coding (1713/2763 nt)	frameshift del	ssrA ←	sensor kinase
T110Aclone 5	30	3086584	G→T	S47* (TCG→TAG)	nonsense	rpoS ←	RNA polymerase sigma factor RpoS
T110A clone 6	30	1489105	+A	coding (470/2763 nt)	frameshift ins	ssrA ←	sensor kinase
T110A clone 6	30	3086347	C→T	G126E (GGG→GAG)	missense	rpoS ←	RNA polymerase sigma factor RpoS
WT clone 1	30	1277518	G→A	R16C (CGT→TGT)	missense	phoQ ←	sensor protein PhoQ
WT clone 1	30	3948939	C→A	P393Q (CCG→CAG)	missense	spoT →	bifunctional (p)ppGpp synthetase II/ guanosine‑3',5'‑bis pyrophosphate 3'‑pyrophosphohydrolase
WT clone 2	30	1276242	G→A	P441L (CCA→CTA)	missense	phoQ ←	sensor protein PhoQ
WT clone 3	30	1277517	C→A	R16L (CGT→CTT)	missense	phoQ ←	sensor protein PhoQ
WT clone 4	30	1277396	G→C	S56R (AGC→AGG)	missense	phoQ ←	sensor protein PhoQ
WT clone 4	30	4383750	C→A	R53S (CGT→AGT)	missense	rpoC →	DNA‑directed RNA polymerase subunit beta'
WT clone 5	30	1529853	G→T	intergenic (‑192/‑9)	non-coding	ydhI ← / → slyA	putative inner membrane protein/transcriptional regulator SlyA
WT clone 5	30	1955184	C→A	G37V (GGT→GTT)	missense	proQ ←	putative solute/DNA competence effector
WT clone 6	30	1276612	T→A	I318F (ATC→TTC)	missense	phoQ ←	sensor protein PhoQ
Unassigned missing coverage evidence
Clone name	Day	start	end	size	←reads	reads→	gene	description
T110A clone 6	30	2788247–2788344	2789211–2788888	545–965	38 [35]	[35] 44	[STM14_3170]–[STM14_3172]	[STM14_3170],STM14_3171,[STM14_3172]
Unassigned new junction evidence
sample	day	position	reads (cov)	reads (cov).1	score	skew	freq	annotation	gene	product
T110A clone 1	5	2935002 =	21 (0.190)	65 (0.640)	33/264	1.1	0.828	intergenic (‑17/‑75)	fljB/hin	flagellin/DNA‑invertase Hin
T110A clone 1	5	2935997 =	8 (0.080)	65 (0.640)	33/264	1.1	0.828	intergenic (+21/+5)	STM14_3340/STM14_3341	hypothetical protein/hypothetical protein
T110A clone 1	5		25 (0.220)	75 (0.730)	38/264	0.6	0.831	intergenic (‑30/‑62)	fljB/hin	flagellin/DNA‑invertase Hin
T110A clone 1	5		8 (0.080)	75 (0.730)	38/264	0.6	0.831	intergenic (+6/+20)	STM14_3340/STM14_3341	hypothetical protein/hypothetical protein
T110A clone 1	30	3673830 =	30 (0.320)	81 (0.920)	46/276	0.1	0.716	coding (394/720 nt)	ompR	osmolarity response regulator
T110A clone 1	30		36 (0.410)	81 (0.920)	46/276	0.1	0.716	coding (357/720 nt)	ompR	osmolarity response regulator
WT clone 1	30	2935002 =	29 (0.320)	58 (0.720)	33/264	0.5	0.694	intergenic (‑17/‑75)	fljB/hin	flagellin/DNA‑invertase Hin
WT clone 1	30	2935997 =	25 (0.310)	58 (0.720)	33/264	0.5	0.694	intergenic (+21/+5)	STM14_3340/STM14_3341	hypothetical protein/hypothetical protein
WT clone 1	30		37 (0.410)	71 (0.880)	32/264	0.6	0.708	intergenic (‑30/‑62)	fljB/hin	flagellin/DNA‑invertase Hin
WT clone 1	30		25 (0.310)	71 (0.880)	32/264	0.6	0.708	intergenic (+6/+20)	STM14_3340/STM14_3341	hypothetical protein/hypothetical protein
